# RLP/K enrichment sequencing; a novel method to identify receptor-like protein (*RLP*) and receptor-like kinase (*RLK*) genes

**DOI:** 10.1101/2020.02.26.966085

**Authors:** Xiao Lin, Miles Armstrong, Katie Baker, Doret Wouters, Richard G.F. Visser, Pieter J. Wolters, Ingo Hein, Vivianne G.A.A. Vleeshouwers

**Affiliations:** Plant Breeding, Wageningen University and Research, Droevendaalsesteeg 1, 6708 PB, Wageningen, The Netherlands; Cell and Molecular Sciences, The James Hutton Institute, DD2 5DA, Dundee, UK; School of Life Sciences, Division of Plant Sciences, University of Dundee at the James Hutton Institute, Dundee DD2 5DA, UK; The Sainsbury Laboratory, University of East Anglia, Norwich Research Park, NR4 7UH, Norwich UK

**Keywords:** genotyping by sequencing (GBS), pattern recognition receptor (PRR), potato, *Phytophthora infestans*, RLP/K enrichment sequencing (RLP/KSeq), RenSeq, receptor-like protein (RLP), receptor-like kinase (RLK), INF1, SCR74

## Abstract

- The identification of immune receptors in crop plants is time-consuming but important for disease control. Previously, resistance gene enrichment sequencing (RenSeq) was developed to accelerate mapping of nucleotide-binding domain and leucine-rich repeat containing (*NLR*) genes. However, resistances mediated by pattern recognition receptors (PRRs) remain less utilised.
- Here, our pipeline shows accelerated mapping of *PRRs.* Effectoromics leads to precise identification of plants with target PRRs, and subsequent RLP/K enrichment sequencing (RLP/KSeq) leads to detection of informative SNPs that are linked to the trait.
- Using *Phytophthora infestans* as a model, we identified *Solanum microdontum* plants that recognize the apoplastic effectors INF1 or SCR74. RLP/KSeq in a segregating *Solanum* population confirmed the localization of the INF1 receptor on chromosome 12, and lead to the rapid mapping of the response to SCR74 to chromosome 9. By using markers obtained from RLP/KSeq in conjunction with additional markers, we fine-mapped the SCR74 receptor to a 43-kbp *G-LecRK* locus.
- Our findings show that RLP/KSeq enables rapid mapping of *PRRs* and is especially beneficial for crop plants with large and complex genomes. This work will enable the elucidation and characterisation of the non-NLR plant immune receptors and ultimately facilitate informed resistance breeding.
