## Supplementary material for "RLP/K enrichment sequencing; a novel method to identify receptor-like protein (*RLP*) and receptor-like kinase (*RLK*) genes": Table S1

### Sheet: Sheet 1 - Supplementary table1.
Supplementary Table S1. All tested Solanum genotypes for INF1 and SCR74 response by PVX agro-infection
Species	Genotype	pGR106-INF1	pGR106-SCR74	pGR106-EV	pGR106-CRN2
S. agrimonifolium	AGF101-1	0	0	0	10
S. agrimonifolium	AGF101-4	0	0	0	8
S. astleyi	AST 114-5	6	4	0	9
S. avilesii	AVL478-2	0	0	0	9
S. brachycarpum	BCP326-3	0	1	0	4
S. tuberosum	Bintje	0	0	0	6
S. bulbocastanum	BLB331-10	0	0	0	8
S. bulbocastanum	BLB331-2	4	5	7	8
S. bulbocastanum	BLB525-1	0	0	0	8
S. bulbocastanum	BLB1	0	0	0	8
S. bulbocastanum	BLB2	0	0	0	9
S. bulbocastanum	BLB3	0	7	0	8
S. brachistotrichum	BST325-1	2	8	0	10
S. capsicibaccatum	CAP536-1	2	2	0	8
S. chacoense	CHC262-4	3	8	1	10
S. chacoense	CHC543-5	10	0	0	10
S. cardiophyllum	CPH541-2	0	2	0	6
S. tuberosum	Desiree	0	0	0	10
S. demissum	DMS344-18	3	0	0	10
S. demissum	DMS345-1	0	1	0	9
S. demissum	DMS364-1	4	0	0	4
S. demissum	DMS582-1	7	2	0	7
S. demissum	DMS585-1	4	0	0	9
S. demissum	DMS585-7	0	0	0	9
S. edinense	EDN150-4	10	0	0	10
S. edinense	EDN151-1	10	4	0	10
S. microdontum spp. gigantophyllum	GIG362-6	0	10	0	10
S. microdontum spp. gigantophyllum	GIG714-1	2	1	0	10
S. microdontum spp. gigantophyllum	GIG714-2	0	0	0	5
S. microdontum spp. gigantophyllum	GIG715-4	0	0	0	10
S. microdontum spp. gigantophyllum	GIG712-6	10	0	0	9
S. hawkesianum	HAW634-4	0	2	0	10
S. huancabambense	HCB353-8	7	2	4	10
S. huancabambense	HCB354-1	8	1	0	10
S. hjertingii	HJT349-3	0	0	0	9
S. hougasii	HOU271-1	0	6	0	9
S. hougasii	HOU272-1	0	1	0	10
S. hougasii	HOU654-1	0	7	0	10
S. hougasii	HOU655-1	0	10	0	9
S. tuberosum	Impala	0	2	0	9
S. iopetalum	IOP273-1	0	0	0	0
S. jamesii	JAM355-1	0	0	0	10
S. lesteri	LES358-2	10	10	0	4
S. microdontum	MCD360-1	8	0	0	10
S. microdontum	MCD360-8	9	7	0	7
S. mochiquense	MCQ186-1	0	0	0	10
S. mochiquense	MCQ186-2	8	0	0	10
S. neorossii	NRS365-1	0	0	0	9
S. okadae/venturi	OKA366-2	6	1	0	10
S. okadae/venturi	OKA366-8	10	9	9	10
S. okadae/venturi	OKA367-1	4	2	0	10
S. okadae/venturi	OKA969-2	4	0	4	10
S. okadae/venturi	OKA970-3	1	0	0	2
S. okadae/venturi	OKA741-1	7	6	2	9
S. pampasense	PAM287-2	3	7	4	10
S. phureja	PHU200-4	4	0	0	0
S. phureja	PHU371-7	8	0	0	3
S. polyadenium	PLD376-4	0	0	4	10
S. polytrichon	PLT378-2	0	10	0	10
S. polytrichon	PLT378-4	0	10	0	10
S. pinnatisectum	PNT375-4	2	0	0	6
S. pinnatisectum	PNT375-5	0	1	0	8
S. pinnatisectum	PNT778-1	0	0	0	6
S. papita	PTA369-2	2	1	0	10
S. papita	PTA370-2	1	10	0	8
S. papita	PTA370-5	2	10	0	10
S. papita	PTA370-1	2	10	0	10
S. papita	PTA390-1	0	0	0	10
S. papita	PTA767-1	4	7	0	10
S. papita	PTA767-8	2	9	2	8
S. papita		0	0	0	10
S. piurana	PTA765-1	5	0	0	5
S. piurana	PUR206-2	8	0	0	6
S. circaeifolium quimense	QUM341-5	2	0	0	6
S. circaeifolium quimense	QUM567-1	2	4	0	6
S. tuberosum	RH-89-039-16	0	0	0	6
S. aviculare	S. aviculare	0	0	0	6
S. semidemissum	SEM295-1	10	9	2	10
S. schenckii	SNK293-2	2	1	0	10
S. schenckii	SNK213-1	1	0	0	10
S. species	SPEC165-2	0	6	0	7
S. species	SPEC891-1	4	0	0	8
S. species	SPEC253-1	9	4	0	10
S. stoloniferum	STO554-2	0	0	0	8
S. stoloniferum	STO835-3	1	1	0	10
S. stoloniferum	STO836-1	0	0	0	9
S. stoloniferum	STO837-2	0	1	0	10
S. stoloniferum	STO838-5	0	0	0	10
S. stoloniferum	STO842-6	0	1	0	10
S. stoloniferum	STO607-1	0	8	1	9
S. stoloniferum	STO389-4	7	3	0	10
S. stoloniferum	STO837-2	0	0	0	7
S. tarijense	TAR852-5	0	0	0	1
S. megistacrolobum toralapanum	TOR704-4	8	0	1	5
S. megistacrolobum toralapanum	TOR704-5	1	0	0	3
S. megistacrolobum toralapanum	TOR705-2	9	6	0	5
S. tuquerrense	TUQ299-4	4	1	0	6
S. verrucosum	VER393-10	0	0	0	8
S. verrucosum	VER910-2	0	0	0	1
S. venturii	VNT250-2	7	2	0	10
