## Supplementary material for "RLP/K enrichment sequencing; a novel method to identify receptor-like protein (*RLP*) and receptor-like kinase (*RLK*) genes": Table S2

### Sheet: Supplementary Table S1
Supplementary Table S2. Primers used in this study
Name	Forward (5’ -> 3’)	Reverse (5’ -> 3’)	Notes
STM1051	TCCCCTTGGCATTTTCTTCTCC	TTTAGGGTGGGGTGAGGTTGG	SSR marker
SNP1.1	ATTCAGTATCCACAATGTACG	ACGTTAAGCTTTTCAACTTAC	RLP/KSeq marker
S47	TCGGGTAGTCAGATCAAA	CTGGACTAATATGATGGGAA	SNP marker
S50	CAAATACAGGCGGAGTTA	TTACTCTTCATTCTCACCTT	SNP marker
S111	AGTCGACAAATATTCTTCATTCCT	TCCCCACCCTACACACTCTT	SNP marker
S55	GAAGAATTTTGGGCAGAGAT	CTTCAGAACAAAATCCCCACAT	RLP/KSeq marker
S105	CTAGTGCCACGTGATACTA	GCAGAAACGAAGAAACACT	SNP marker
Exon19	CCAGCATTGCAGCAGAGAAG	GGTGTCCAACAGCCAGATCA	SNP marker
LecRK_1.1	GTGTTCGCGATAAGGTCTGAT	CAAAGACCCCTGAAGTCCT	RLP/KSeq marker
LecRK_2.2	ATGCAAGTTTGGGTGGAATA	AGGACGGTCTGGTTTTGCAA	RLP/KSeq marker
S111-BAC500	TGATGCAAGGAATCGTTAAATAACCA	GGGGAGTCCACTGCAGATTT	BAC isolation
S115-BAC500	ATCAGTAACACGTGCACCCA	TGTCTGAGTTGATGGAGCAAC	BAC isolation
S110-BAC500	GCAATCATTGTCTTTGATGCGG	GCATGATTGAATGACGTCAGC	BAC isolation
S103-BAC500	AGGATCTACTCTCGCAGA	CGGTTGACATTTGAAGAGTT	BAC isolation
		ATGCAAGTTTGGGTGGAATA
