## Supplementary material for "RLP/K enrichment sequencing; a novel method to identify receptor-like protein (*RLP*) and receptor-like kinase (*RLK*) genes": Table S3

### Sheet: Sheet1
Supplementary Table S3. SSR markers used in this study
SSR	chr	Bin	cluster
STI009	1	87
RH140O20	1	9-15	1a
STM2020	1	19-22
STI056	2	32-33
STM1064	2	72-73
STM1053	3	9
STI050	3	37
STI026	4	2
STI012	4	99
B-RH044F20	4	1-14	4a
RH145H03	4	33-36	4c
RH143M21	4	33-36	4c
B-RH080A10	4	33-44	4c
STI058	5	4-7
RH050L05	5	42-47	5b
B-RH147J19	5	42-47	5b
RH059F14	5	42-47	5b
RH051N09	5	65-67	5c
STI004	6	73
RH015L03	6	1-15	6a
B-RH004I22	6	1-15	6a
RH057M22	6	3-15	6a
RH061F13	6	27-29	6b
B-RH167J04	6	48-49	6c
STM0028	7	1	7a
STI008	7	30
RH002G12	7	68-69	7c
STM1005	8	92
RH031D17	8	10-11	8a
STM3015	8	36-41
STI057	9	21
STM1051	9	3-4
RH041F19	9	51-53
STI023	10	25
RH049J10	10	1-2	10a
STI028	11	33
RH057B24	11	4-5	11a
RH008P12	11	4-8	11a
RH044H02	11	57-62	11b
RH071A13	11	84-86	11c
RH144P01	11	84-86	11c
STI051	12	5	12a
STI007	12	76-77
STM1049	1	69
RH097L03	1	9-15	1a
RH187I08	2	2	2a
STM0038	2	26
STI053	2	79
STI013	3	31-35
STI060	3	61
STI001	4	79
B-RH079O07	4	1-3	4a
RH162D01	4	33-36	4c
B-RH160G05	5	12	5a
RH158C09	5	17-23	5a
B-RH185B09	5	41-55	5b
B-RH162G20	5	42-47	5b
B-RH181H24	5	60-62	5c
STI041	6	61
RH126I21	6	23-24	6a
B-RH086N05	6	3-15	6a
RH095H07	6	23-24	6b
RH156F04	6	34-57
STM1009	7	43
STM3009	7	1	7a
RH200E19	7	31-39	7b
RH202J02	7	68-71	7c
RH200E20	7	68-77	7c
STM1001	8	81
STM1021	9	65
STM0010	9	80
B-RH186C17	9	18-20	9a
RH140F06	9	41-50	9b
B-RH195B21	10	69	10b
RH180C13	10	64-66	10b
RH139G21	11	6-8	11a
STI030	12	47-51	12b
RH173H12	12	44-51	12b
